# Global analyses of the dynamics of mammalian microRNA metabolism

**DOI:** 10.1101/607150

**Authors:** Elena R. Kingston, David P. Bartel

**Affiliations:** Howard Hughes Medical Institute and Whitehead Institute for Biomedical Research, Cambridge, MA 02142, USA; Department of Biology, Massachusetts Institute of Technology, Cambridge, MA 02139, USA

**Keywords:** Posttranscriptional regulation, miRNA dynamics, miRNA stability, metabolic labeling, 5-ethynyluridine

## Abstract

Rates of production and degradation together specify microRNA (miRNA) abundance and dynamics. Here, we used approach-to-equilibrium metabolic labeling to assess these rates for 176 miRNAs in contact-inhibited mouse embryonic fibroblasts (MEFs), 182 miRNAs in dividing MEFs, and 136 miRNAs in mouse embryonic stem cells (mESCs). MicroRNA duplexes, each comprising a mature miRNA and its passenger strand, are produced at rates as fast as 114 ± 49 copies/cell per min, which exceeds rates reported for any mRNAs. These duplexes are rapidly loaded into Argonaute, with <10 min typically required for duplex loading and silencing-complex maturation. Within Argonaute, guide strands have stabilities that vary by 100-fold. Half-lives also vary globally between cell lines, with median values ranging from 6.3 to 34 h in mESCs and contact-inhibited MEFs, respectively. Moreover, relative half-lives for individual miRNAs vary between cell types, implying the influence of cell-specific factors in dictating turnover rate. The apparent influence of miRNA regions most important for targeting, together with the effect of one target on miR-7a-5p accumulation, suggest that targets fulfill this role. Analysis of the tailing and trimming of miRNA 3′ termini showed that the flux was typically greatest through the isoform tailed with a single uridine, although changes in this flux did not correspond to changes in stability, which suggested that the processes of tailing and trimming might be independent from that of decay. Together these results establish a framework for describing the dynamics and regulation of miRNAs throughout their lifecycle.
