## Supplemental Table S2 for "Global analyses of the dynamics of mammalian microRNA metabolism"

### Sheet: TableS2
Table S2. Passenger half-life values in contact-inhibited MEFs, dividing MEFs, and mESCs fit with single-exponential and biexponential models
All parameters extracted from single-exponential fits are prefixed with ‘se’, whereas those from biexponential fits are prefixed with ‘be’. The upper- and lower-bound columns report the bounds of the 95% confidence intervals on the half-lives. Also reported are the residuals (resid) and R2 (R2) values for the fits to the data. Half-lives for contact-inhibited MEFs and dividing MEFs were fit simul…
		Contact-Inhibited MEFs																Dividing MEFs																mESCs
miRNA	prefix	se.resid	se.R2	se.alpha (reads/h)	se.beta (h-1)	se.halflife (h)	se.halflife.upper.bound (h)	se.halflife.lower.bound (h)	be.alpha (reads/h)	be.beta1 (h-1)	be.beta2 (h-1)	be.fraction	be.offset (h)	be.major.halflife (h)	be.minor.halflife (h)	be.resid	be.R2	se.resid	se.R2	se.alpha (reads/h)	se.beta (h-1)	se.halflife (h)	se.halflife.upper.bound (h)	se.halflife.lower.bound (h)	be.alpha (reads/h)	be.beta1 (h-1)	be.beta2 (h-1)	be.fraction	be.offset (h)	be.major.halflife (h)	be.minor.halflife (h)	be.resid	be.R2	se.resid	se.R2	se.alpha (reads/h)	se.beta (h-1)	se.halflife (h)	se.halflife.upper.bound (h)	se.halflife.lower.bound (h)	be.alpha (reads/h)	be.beta1 (h-1)	be.beta2 (h-1)	be.fraction	be.offset (h)	be.major.halflife (h)	be.minor.halflife (h)	be.resid	be.R2
mmu-let-7b-3p	CTATACAACCTACTGCCTT	NA	NA	NA	NA	NA	NA	NA	NA	NA	NA	NA	NA	NA	NA	NA	NA	0.183821	0.930112	106.129	0.407197	1.70224	5.31927	0.54474	550.87	12.1707	0.223006	0.0994307	0.333118	0.0569521	3.1082	5.50459	0.518667	NA	NA	NA	NA	NA	NA	NA	NA	NA	NA	NA	NA	NA	NA	NA	NA
mmu-let-7d-3p	CTATACGACCTGCTGCCTT	0.809532	0.971392	14.81	0.0332474	20.8482	50.6491	8.58154	89.1411	18.2245	0.0243273	0.132215	0.681267	0.0380339	28.4926	1.53947	0.708863	2.43606	0.795117	40.6917	0.0633197	10.9468	66.9255	1.79053	119.692	3.96496	0.0160624	0.198725	0.333118	0.174818	43.1534	1.66883	0.849195	NA	NA	NA	NA	NA	NA	NA	NA	NA	NA	NA	NA	NA	NA	NA	NA
mmu-let-7e-3p	CTATACGGCCTCCTAGCTT	2.4768	0.759516	152.719	0.352188	1.96812	6.43261	0.602164	301.45	815.911	0.405968	0.574344	0.681267	1.70739	1	1.23613	0.972408	1.7756	0.493734	152.068	0.545012	1.2718	10.4441	0.15487	114.623	0.44668	0.000337707	0.0262322	0.333118	1.55178	72	0.580515	0.953657	NA	NA	NA	NA	NA	NA	NA	NA	NA	NA	NA	NA	NA	NA	NA	NA
mmu-let-7i-3p	CTGCGCAAGCTACTGCCTT	2.89462	0.859171	206.131	0.0644964	10.7471	26.1423	4.4181	2318.16	17.961	0.0247996	0.0438788	0.681267	0.0385918	27.9499	0.485901	0.969527	2.31165	0.400453	171.94	0.484666	1.43015	13.4581	0.151979	352.299	2.31457	9.7659e-05	0.0402653	0.333118	0.299472	72	0.542372	0.646323	NA	NA	NA	NA	NA	NA	NA	NA	NA	NA	NA	NA	NA	NA	NA	NA
mmu-miR-106b-3p	CCGCACTGTGGGTACTTGC	3.91874	0.813146	38.7781	0.0455687	15.211	101.221	2.28586	273.011	6.01282	0.00748975	0.0475204	0.681267	0.115278	92.5461	0.401781	0.990534	3.07253	0.779888	28.751	0.0337154	20.5587	72	1.48071	386.255	18.7227	6.80826e-05	0.0434304	0.333118	0.0370217	72	0.901901	0.951305	0.426679	0.852147	9.29283	0.286108	2.42267	22.8878	0.25644	59.0626	37.2531	0.177723	0.110968	0.516527	0.0186064	3.90016	0.134152	0.947426
mmu-miR-125a-3p	ACAGGTGAGGTTCTTGGGA	0.967607	0.895755	221.41	0.319232	2.17129	4.41766	1.0672	1509.93	2323.11	0.359898	0.162887	0.681267	0.000298371	1.92595	0.427996	0.872345	1.03349	0.484347	271.927	0.753862	0.919462	7.04543	0.119994	290.039	0.833385	0.000180699	0.00191542	0.333118	0.831726	72	0.896629	0.603078	NA	NA	NA	NA	NA	NA	NA	NA	NA	NA	NA	NA	NA	NA	NA	NA
mmu-miR-127-5p	CTGAAGCTCAGAGGGCTCT	1.45505	0.946682	24.021	0.0354577	19.5486	63.6123	6.00744	144.847	13.2521	0.0217771	0.116721	0.681267	0.0523049	31.8292	0.747363	0.960908	NA	NA	NA	NA	NA	NA	NA	NA	NA	NA	NA	NA	NA	NA	NA	NA	0.979109	0.60138	8.01593	0.456449	1.51857	24	0.0363171	15.2625	3.60817	0.0438077	0.137162	0.516527	0.192105	15.8225	0.0911448	0.982483
mmu-miR-130a-5p	GCTCTTTTCACATTGTGCT	0.980216	0.759896	1722.24	0.79451	0.872421	2.83868	0.268124	7314.4	1464.99	0.924238	0.271201	0.681267	0.000473142	1	0.309595	0.992794	0.559083	0.204304	1987.1	2.01292	0.34435	72	0.0005845	1820.24	51.702	1.82685	0.999993	0.333118	0.379422	1	0.535354	0.970352	0.35832	0.0507961	167.997	4.05731	0.170839	24	1.11e-42	112.063	2.66439	0.549667	0.00509038	0.516527	0.260152	1.26103	0.0441433	0.983069
mmu-miR-143-5p	GGTGCAGTGCTGCATCTCT	4.19503	0.707051	661.397	0.112542	6.15899	18.9888	1.99766	3393.84	4.54757	0.0134566	0.0405539	0.681267	0.152421	51.5097	0.439413	0.964162	0.960414	0.689799	1770	0.414202	1.67345	6.33866	0.441804	3678.08	1.89174	0.000162439	0.0382883	0.333118	0.366408	72	0.311507	0.196112	NA	NA	NA	NA	NA	NA	NA	NA	NA	NA	NA	NA	NA	NA	NA	NA
mmu-miR-145a-3p	ATTCCTGGAAATACTGTTC	1.43916	0.953309	140.682	0.0271175	25.5608	50.0304	13.0592	6886.67	144.835	0.0176423	0.0154992	0.681267	0.00478577	39.2889	0.29867	0.990463	1.14115	0.894928	168.263	0.0784591	8.8345	28.5523	2.73353	1893.52	49.5592	0.0573127	0.0743325	0.333118	0.0139862	12.0941	0.408346	0.974423	NA	NA	NA	NA	NA	NA	NA	NA	NA	NA	NA	NA	NA	NA	NA	NA
mmu-miR-15a-3p	CAGGCCATACTGTGCTGCC	1.81564	0.720515	320.005	0.473572	1.46366	4.69479	0.456312	1764.41	17.4581	0.232762	0.0849833	0.681267	0.0397035	2.97792	4.44502	0.874771	NA	NA	NA	NA	NA	NA	NA	NA	NA	NA	NA	NA	NA	NA	NA	NA	NA	NA	NA	NA	NA	NA	NA	NA	NA	NA	NA	NA	NA	NA	NA	NA
mmu-miR-15b-3p	CGAATCATTATTTGCTGCT	3.38415	0.752209	409.717	0.166199	4.17059	12.3018	1.41393	1280.45	2.26226	0.0187352	0.0499705	0.681267	0.306395	36.997	2.50873	0.94313	1.20678	0.590056	636.439	0.432865	1.6013	7.36281	0.34826	766.113	0.957104	0.000827038	0.0586607	0.333118	0.724213	72	1.07848	0.0963331	0.648724	0.606228	26.0536	0.661724	1.04749	24	0.0294718	64.8179	8.99304	0.385714	0.218389	0.516527	0.0770759	1.79705	0.0425452	0.992056
mmu-miR-17-3p	ACTGCAGTGAGGGCACTTG	2.5689	0.875698	45.8695	0.0578845	11.9747	27.6062	5.19421	198.289	5.13583	0.022806	0.111714	0.681267	0.134963	30.3932	2.15502	0.91435	1.93227	0.532864	146.787	0.27602	2.51122	12.4992	0.504529	380.728	2.46262	0.00295061	0.0570306	0.333118	0.281467	72	1.58649	0.892058	0.178137	0.831624	52.8037	0.857051	0.808758	7.36414	0.088821	233.266	824.863	0.808137	0.214385	0.516527	0.000840318	1	0.84773	0.101946
mmu-miR-182-3p	GTGGTTCTAGACTTGCCAA	NA	NA	NA	NA	NA	NA	NA	NA	NA	NA	NA	NA	NA	NA	NA	NA	NA	NA	NA	NA	NA	NA	NA	NA	NA	NA	NA	NA	NA	NA	NA	NA	0.759379	0.232263	70.7853	1.82386	0.380045	24	5.81e-06	209.598	1913.43	1.83484	0.338818	0.516527	0.000362254	1	0.0256179	0.993105
mmu-miR-186-3p	GCCCTAAGGTGAATTTTTT	NA	NA	NA	NA	NA	NA	NA	NA	NA	NA	NA	NA	NA	NA	NA	NA	0.877326	0.51647	417.517	0.968411	0.715757	7.76001	0.066019	619.56	583.448	1.02001	0.706516	0.333118	0.679551	1	1.99011	0.677757	0.838271	0.376094	17.8449	1.45552	0.476219	24	0.000135322	35.0159	3.10355	0.0609081	0.000111852	0.516527	0.22334	11.3802	0.112976	0.967893
mmu-miR-18a-3p	ACTGCCCTAAGTGCTCCTT	NA	NA	NA	NA	NA	NA	NA	NA	NA	NA	NA	NA	NA	NA	NA	NA	1.32641	0.867847	18.5774	0.0656908	10.5517	39.5774	2.81317	308.792	23.3471	0.0111071	0.0314459	0.333118	0.0296888	62.4059	0.88807	0.728643	0.0618541	0.956587	33.2093	0.542671	1.27729	3.47576	0.469383	189.19	26.1441	0.312164	0.101995	0.516527	0.0265126	2.22046	0.0972819	0.98098
mmu-miR-193a-5p	TGGGTCTTTGCGGGCAAGA	NA	NA	NA	NA	NA	NA	NA	NA	NA	NA	NA	NA	NA	NA	NA	NA	1.18397	0.235264	369.581	1.10755	0.625837	15.8037	0.0247836	262.185	1.07871	0.000120284	0.0369006	0.333118	0.642573	72	0.624674	0.96328	NA	NA	NA	NA	NA	NA	NA	NA	NA	NA	NA	NA	NA	NA	NA	NA
mmu-miR-20a-3p	ACTGCATTACGAGCACTTA	NA	NA	NA	NA	NA	NA	NA	NA	NA	NA	NA	NA	NA	NA	NA	NA	0.776482	0.494247	220.301	0.871084	0.79573	5.95458	0.106336	542.202	3.6527	0.00522375	0.0154767	0.333118	0.189763	72	1.12408	0.393142	0.138187	0.595887	75.1368	2.06445	0.335754	24	0.00079852	173.547	1833.22	2.00017	0.419679	0.516527	0.000378103	1	0.0570526	0.968191
mmu-miR-20b-3p	ACTGCAGTGTGAGCACTTC	NA	NA	NA	NA	NA	NA	NA	NA	NA	NA	NA	NA	NA	NA	NA	NA	NA	NA	NA	NA	NA	NA	NA	NA	NA	NA	NA	NA	NA	NA	NA	NA	0.618831	0.257568	19.3739	1.86267	0.372126	24	1.12e-05	67.3983	9.43201	0.000504385	0.00633123	0.516527	0.0734888	24	0.14219	0.959387
mmu-miR-214-5p	TGCCTGTCTACACTTGCTG	2.606	0.929575	385.498	0.0239342	28.9606	73.562	11.4015	13078.1	2765.79	0.0273557	0.0320237	0.681267	0.000250615	25.3383	1.45733	0.947423	1.75291	0.841597	348.574	0.0785789	8.82104	37.7336	2.06211	5486.99	51.2231	0.0483135	0.0487284	0.333118	0.0135319	14.3469	0.660347	0.950068	NA	NA	NA	NA	NA	NA	NA	NA	NA	NA	NA	NA	NA	NA	NA	NA
mmu-miR-21a-3p	CAACAGCAGTCGATGGGCT	1.5308	0.778592	194.314	0.32475	2.13441	11.061	0.411869	1182.84	11.9377	0.103615	0.0535048	0.681267	0.0580636	6.68963	4.79751	0.762359	NA	NA	NA	NA	NA	NA	NA	NA	NA	NA	NA	NA	NA	NA	NA	NA	NA	NA	NA	NA	NA	NA	NA	NA	NA	NA	NA	NA	NA	NA	NA	NA
mmu-miR-22-5p	AGTTCTTCAGTGGCAAGCT	4.38041	0.514021	1153.54	0.300086	2.30983	10.0894	0.528807	3743.7	3.0526	0.00546591	0.0174302	0.681267	0.227067	126.813	4.53354	0.82588	1.30614	0.148274	4381.8	1.3822	0.501482	50.2729	0.00500238	3294.64	1.48507	8.95782e-05	0.0309458	0.333118	0.466743	72	1.28979	0.792296	0.0426988	0.983623	7.36033	0.311785	2.22315	4.55106	1.08599	48.0316	4490.52	0.298278	0.148564	0.516527	0.000154358	2.32383	0.0730234	0.776882
mmu-miR-221-5p	ACCTGGCATACAATGTAGA	4.14459	0.397166	162.459	0.455605	1.52138	35.7779	0.0646933	996.897	8.54693	0.0126566	0.00889893	0.681267	0.081099	54.7658	2.68402	0.897199	NA	NA	NA	NA	NA	NA	NA	NA	NA	NA	NA	NA	NA	NA	NA	NA	NA	NA	NA	NA	NA	NA	NA	NA	NA	NA	NA	NA	NA	NA	NA	NA
mmu-miR-23a-5p	GGGGTTCCTGGGGATGGGA	NA	NA	NA	NA	NA	NA	NA	NA	NA	NA	NA	NA	NA	NA	NA	NA	1.85939	0.176882	602.531	1.01302	0.684239	72	0.000517557	1486.28	4.92078	0.0665552	0.0319521	0.333118	0.140861	10.4146	1.34909	0.930266	NA	NA	NA	NA	NA	NA	NA	NA	NA	NA	NA	NA	NA	NA	NA	NA
mmu-miR-23b-5p	GGGTTCCTGGCATGCTGAT	NA	NA	NA	NA	NA	NA	NA	NA	NA	NA	NA	NA	NA	NA	NA	NA	0.307932	0.205337	753.181	2.19132	0.316316	72	2.66e-06	2374.47	3472.1	2.57044	0.367783	0.333118	0.000199633	1	11.0449	0.244708	NA	NA	NA	NA	NA	NA	NA	NA	NA	NA	NA	NA	NA	NA	NA	NA
mmu-miR-25-5p	AGGCGGAGACTTGGGCAAT	NA	NA	NA	NA	NA	NA	NA	NA	NA	NA	NA	NA	NA	NA	NA	NA	NA	NA	NA	NA	NA	NA	NA	NA	NA	NA	NA	NA	NA	NA	NA	NA	0.845133	0.104698	29.9492	2.88847	0.239971	24	2.9e-17	98.1406	3980.67	2.76962	0.290883	0.516527	0.000174128	1	0.152015	0.963912
mmu-miR-27a-5p	AGGGCTTAGCTGCTTGTGA	4.67034	0.174969	1568.52	1.54964	0.447295	73.0317	0.00273954	12775.2	85963.2	12.1533	0.850349	0.681267	0.0570338	1	1.43813	0.959441	NA	NA	NA	NA	NA	NA	NA	NA	NA	NA	NA	NA	NA	NA	NA	NA	NA	NA	NA	NA	NA	NA	NA	NA	NA	NA	NA	NA	NA	NA	NA	NA
mmu-miR-27b-5p	AGAGCTTAGCTGATTGGTG	1.72068	0.674593	352.277	0.618973	1.11983	4.18658	0.299535	2029.96	17.8155	0.247148	0.0638858	0.681267	0.038907	2.80458	3.00108	0.827942	1.07728	0.0973351	1394.5	2.02796	0.341795	72	4.13e-05	2769.1	476.274	2.23779	0.550184	0.333118	0.309747	1	0.38122	0.973066	NA	NA	NA	NA	NA	NA	NA	NA	NA	NA	NA	NA	NA	NA	NA	NA
mmu-miR-293-5p	ACTCAAACTGTGTGACATT	NA	NA	NA	NA	NA	NA	NA	NA	NA	NA	NA	NA	NA	NA	NA	NA	NA	NA	NA	NA	NA	NA	NA	NA	NA	NA	NA	NA	NA	NA	NA	NA	0.119745	0.965969	125.846	0.201857	3.43385	11.3751	1.03659	532.918	102.621	0.175246	0.215691	0.516527	0.00675446	3.95528	0.661748	0.0879223
mmu-miR-294-5p	ACTCAAAATGGAGGCCCTA	NA	NA	NA	NA	NA	NA	NA	NA	NA	NA	NA	NA	NA	NA	NA	NA	NA	NA	NA	NA	NA	NA	NA	NA	NA	NA	NA	NA	NA	NA	NA	NA	0.127049	0.929165	81.5879	0.437285	1.58511	5.97471	0.420537	526.87	21.5273	0.174446	0.0728269	0.516527	0.0321985	3.97343	0.702482	0.87693
mmu-miR-295-5p	ACTCAAATGTGGGGCACAC	NA	NA	NA	NA	NA	NA	NA	NA	NA	NA	NA	NA	NA	NA	NA	NA	NA	NA	NA	NA	NA	NA	NA	NA	NA	NA	NA	NA	NA	NA	NA	NA	0.189106	0.422201	265.001	2.06739	0.335276	24	0.000279736	1353.51	16.8556	0.0759022	0.00756619	0.516527	0.0411226	9.13211	0.503885	-0.495779
mmu-miR-29a-5p	ACTGATTTCTTTTGGTGTT	3.96262	0.751487	594.685	0.0860405	8.05606	23.2665	2.78942	4636.95	7.79962	0.0154286	0.0361084	0.681267	0.0888693	44.9261	3.56565	0.942198	3.98956	0.354001	1112.85	0.270259	2.56475	25.3439	0.259547	5914.92	5.51212	0.000461262	0.0283827	0.333118	0.12575	72	0.172163	0.696594	NA	NA	NA	NA	NA	NA	NA	NA	NA	NA	NA	NA	NA	NA	NA	NA
mmu-miR-301a-5p	GCTCTGACTTTATTGCACT	2.24069	0.331687	489.915	1.29352	0.535862	90.234	0.00318226	496.996	1.91948	0.000298161	0.00653649	0.681267	0.361111	168	0.684474	0.975109	NA	NA	NA	NA	NA	NA	NA	NA	NA	NA	NA	NA	NA	NA	NA	NA	0.617233	0.149277	25.4981	2.81405	0.246316	24	7.7e-14	54.6385	4.37924	39.4739	0.334649	0.516527	0.15828	1	0.0753678	0.943148
mmu-miR-302a-5p	ACTTAAACGTGGTTGTACT	NA	NA	NA	NA	NA	NA	NA	NA	NA	NA	NA	NA	NA	NA	NA	NA	NA	NA	NA	NA	NA	NA	NA	NA	NA	NA	NA	NA	NA	NA	NA	NA	0.239318	0.289587	41.3724	2.8153	0.246207	24	3.92e-09	19.0955	1.21956	0.27841	4.95299e-05	0.516527	0.568359	2.48966	0.0205401	0.994752
mmu-miR-30a-3p	CTTTCAGTCGGATGTTTGC	2.12212	0.888998	161.794	0.0716277	9.67708	20.7966	4.50294	610.966	2.83566	0.0163059	0.0862065	0.681267	0.24444	42.509	4.0991	0.903535	1.21495	0.628761	423.016	0.38093	1.81962	7.68519	0.43083	353.687	0.505808	0.000126185	0.0865906	0.333118	1.37038	72	2.32142	0.913028	NA	NA	NA	NA	NA	NA	NA	NA	NA	NA	NA	NA	NA	NA	NA	NA
mmu-miR-30e-3p	CTTTCAGTCGGATGTTTAC	3.35072	0.726722	308.029	0.14512	4.77637	13.6167	1.67543	1539.55	4.90463	0.0186493	0.0399488	0.681267	0.141325	37.1675	1.5978	0.929354	1.26732	0.315808	448.843	0.837922	0.827221	9.85736	0.0694197	291.941	0.725753	0.000688085	0.0505253	0.333118	0.955073	72	1.44848	0.884333	0.369768	0.721072	19.1944	0.655058	1.05815	15.4472	0.0724838	61.5678	6.32297	0.016007	0.042938	0.516527	0.109624	24	2.02181	0.377582
mmu-miR-31-3p	TGCTATGCCAACATATTGC	4.47619	0.873892	85.4031	0.0326519	21.2284	66.6734	6.75899	245.429	407.298	0.0358374	0.370978	0.681267	0.00170182	19.3414	0.639107	0.982563	2.31134	0.627787	113.458	0.21807	3.17855	16.4889	0.612724	208.457	1.2979	0.000447278	0.0901836	0.333118	0.534051	72	0.252338	0.982411	NA	NA	NA	NA	NA	NA	NA	NA	NA	NA	NA	NA	NA	NA	NA	NA
mmu-miR-322-3p	AAACATGAAGCGCTGCAAC	2.36028	0.906192	123.238	0.0545959	12.696	28.2681	5.70209	1059.81	32.4784	0.0412126	0.0931461	0.681267	0.0213418	16.8188	0.534373	0.983637	NA	NA	NA	NA	NA	NA	NA	NA	NA	NA	NA	NA	NA	NA	NA	NA	NA	NA	NA	NA	NA	NA	NA	NA	NA	NA	NA	NA	NA	NA	NA	NA
mmu-miR-335-3p	TTTTTCATTATTGCTCCTG	4.82247	0.761123	1063.95	0.144331	4.80248	16.8556	1.36832	3975.01	185.416	0.151512	0.278937	0.681267	0.00373833	4.57485	0.755735	0.98052	11.0487	0.244446	85.6854	0.344824	2.01015	72	0.0312739	88.183	0.365615	0.345067	0.426519	0.333118	1.89584	2.00873	0.869984	0.954595	NA	NA	NA	NA	NA	NA	NA	NA	NA	NA	NA	NA	NA	NA	NA	NA
mmu-miR-340-3p	TCCGTCTCAGTTACTTTAT	2.84443	0.891055	32.5491	0.0526501	13.1652	31.7078	5.46622	127.302	12.8501	0.0389987	0.203723	0.681267	0.0539409	17.7736	1.58263	0.941438	NA	NA	NA	NA	NA	NA	NA	NA	NA	NA	NA	NA	NA	NA	NA	NA	NA	NA	NA	NA	NA	NA	NA	NA	NA	NA	NA	NA	NA	NA	NA	NA
mmu-miR-34a-3p	AATCAGCAAGTATACTGCC	3.04281	0.825549	68.5471	0.146055	4.7458	12.8939	1.74676	283.336	1333.77	0.162815	0.26444	0.681267	0.000519691	4.25726	0.826137	0.974582	0.233369	0.588729	243.733	1.31839	0.525754	18.7365	0.0147529	274.45	1.56987	0.000278095	0.00221146	0.333118	0.441532	72	0.312809	0.918809	NA	NA	NA	NA	NA	NA	NA	NA	NA	NA	NA	NA	NA	NA	NA	NA
mmu-miR-34c-3p	AATCACTAACCACACAGCC	3.19537	0.883801	27.3708	0.0287307	24.1257	147.107	3.95663	132.688	5.41086	0.0100018	0.108015	0.681267	0.128103	69.3024	1.34476	0.970089	2.04384	0.83679	34.6084	0.0441528	15.6988	72	2.37794	182.349	7.29153	0.00468307	0.110494	0.333118	0.095062	72	0.563555	0.868038	NA	NA	NA	NA	NA	NA	NA	NA	NA	NA	NA	NA	NA	NA	NA	NA
mmu-miR-379-3p	TATGTAACATGGTCCACTA	2.68922	0.881098	43.0765	0.0666074	10.4065	49.9626	2.16751	120.109	1.03784	0.000716472	0.0563744	0.681267	0.667873	168	0.428193	0.972273	NA	NA	NA	NA	NA	NA	NA	NA	NA	NA	NA	NA	NA	NA	NA	NA	NA	NA	NA	NA	NA	NA	NA	NA	NA	NA	NA	NA	NA	NA	NA	NA
mmu-miR-411-3p	TATGTAACACGGTCCACTA	0.614222	0.981192	49.2742	0.0371703	18.6479	39.9721	8.69965	191.741	2039.09	0.0405075	0.27428	0.681267	0.00033993	17.1116	1.71942	0.829948	NA	NA	NA	NA	NA	NA	NA	NA	NA	NA	NA	NA	NA	NA	NA	NA	NA	NA	NA	NA	NA	NA	NA	NA	NA	NA	NA	NA	NA	NA	NA	NA
mmu-miR-434-5p	GCTCGACTCATGGTTTGAA	1.06734	0.967161	40.275	0.0275989	25.115	72.0249	8.75758	363.268	35.4174	0.0218143	0.0943363	0.681267	0.0195708	31.7748	3.9371	0.841318	NA	NA	NA	NA	NA	NA	NA	NA	NA	NA	NA	NA	NA	NA	NA	NA	NA	NA	NA	NA	NA	NA	NA	NA	NA	NA	NA	NA	NA	NA	NA	NA
mmu-miR-500-5p	AATCCTTGCTATCTGGGTG	4.19257	0.72852	39.8641	0.092285	7.51094	56.0083	1.00725	174.493	3.89215	0.0125008	0.0552704	0.681267	0.178088	55.4482	0.169843	0.984565	1.25787	0.673515	69.6428	0.283068	2.44869	32.1277	0.186633	99.1543	1.10436	0.0190458	0.115917	0.333118	0.627645	36.3938	0.287589	0.981149	NA	NA	NA	NA	NA	NA	NA	NA	NA	NA	NA	NA	NA	NA	NA	NA
mmu-miR-503-3p	GAGTATTGTTTCCACTGCC	3.60885	0.643082	200.348	0.258137	2.68519	9.51658	0.757651	546.01	2.35422	0.0214419	0.0400049	0.681267	0.294428	32.3268	0.501278	0.987215	NA	NA	NA	NA	NA	NA	NA	NA	NA	NA	NA	NA	NA	NA	NA	NA	NA	NA	NA	NA	NA	NA	NA	NA	NA	NA	NA	NA	NA	NA	NA	NA
mmu-miR-93-3p	ACTGCTGAGCTAGCACTTC	4.55299	0.586226	94.4486	0.178852	3.87554	39.9474	0.37599	599.597	6.05918	0.0109936	0.0198323	0.681267	0.114396	63.0501	1.30617	0.94291	1.79207	0.580371	87.9669	0.305965	2.26544	11.2331	0.456886	486.815	6.14639	0.00907183	0.0277864	0.333118	0.112773	72	0.716747	0.882081	2.52998	0.221141	13.0432	0.525655	1.31863	24	0.00237773	282.701	50.4367	0.149254	0.0142322	0.516527	0.0137429	4.64409	0.0215019	0.994017
mmu-miR-99b-3p	CAAGCTCGTGTCTGTGGGT	1.31324	0.942601	105.286	0.0740005	9.36679	17.1199	5.12483	1000.27	305.235	0.0779666	0.109483	0.681267	0.00227086	8.89031	0.688238	0.984839	0.69192	0.886166	126.309	0.16843	4.11535	9.77136	1.73324	130.668	0.174093	1.24553	0.012317	0.333118	3.98148	1	0.840853	0.963793	NA	NA	NA	NA	NA	NA	NA	NA	NA	NA	NA	NA	NA	NA	NA	NA
