## Supplemental Table S3 for "Global analyses of the dynamics of mammalian microRNA metabolism"

### Sheet: Sheet1
Table S3: Oligonucleotides used in this study
Probes for Northern Blotting
Name	Sequence	Source	Comment
miR-17 Northern probe	TACCTGCACTGTAAGCACTTTG	This paper	DNA probe
miR-7 Northern probe	AACAAAATCACTAGTCTTCCA	Exiqon/Qiagen	miRCURY LNA probe
Markers, Adapters, and Primers for Small-RNA Sequencing
Name	Sequence	Source	Comment
18 nt marker	CAUCCAUCCUUGUCAAUC	This paper
32 nt marker	GGCAUUAACGCGAACUCGGCCUACAAUAGUGA	This paper
3′ adapter	AppNNNNTCGTATGCCGTCTTCTGCTTGddC	This paper	Ordered from IDT as NNNNTCGTATGCCGTCTTCTGCTTGddC, and then phosphorylated and adenylated at the 5' end
5′ adapter	GUUCAGAGUUCUACAGUCCGACGAUCNNNN	This paper	RNA oligo
RT primer	CAAGCAGAAGACGGCATA	http://bartellab.wi.mit.edu/protocols.html
F seq primer	AATGATACGGCGACCACCGACAGGTTGGAATTCTCGGGTGCCAAGGAACTCCA GTCACxxxxxxATCCGACAGGTTCAGAGTTCTACAGTCCGA	http://bartellab.wi.mit.edu/protocols.html	xxxxxx is 6 nt barcode
Sequencing standard 1	GAAAGTGCTTTCTGTTTTGGGCG	This paper	Sequence of xtr-miR-427
Sequencing standard 2	GGGAGCGAGACGGGGACTCACT	This paper	Sequence of dme-miR-14
Quantitative standards for 5EU pulldown
Name	Sequence	Source	Comment
22 nucleotide standard	GACCAAGATCAGAACAGAGACA	This paper	Hybridized to the template strand, and then transcribed with 5EUTP
22 nucleotide T7 template strand	GTCTCTGTTCTGATCTTGGTCCTATAGTGAGTCGTATTACAT	This paper
24 nucleotide standard	GGAACAAGAACAGTCGACGCGCAA	This paper	Hybridized to the template strand, and then transcribed with 5EUTP
24 nucleotide T7 template strand	TTGCGCGTGCATGTTCTTGTTCCCTATAGTGAGTCGTATTACAT	This paper
25 nucleotide standard	GGACGACGAACCAGAGTCCAACGAA	This paper	Hybridized to the template strand, and then transcribed with 5EUTP
25 nucleotide T7 template strand	TTCGTTGGACTCTGGTTCGTCGTCCCTATAGTGAGTCGTATTACAT	This paper
30 nucleotide standard strand	GCTAATACGACTCACTATAGACACAAGGACAGACTCACACGAGACAGAC	This paper	Hybridized to the template strand, and then transcribed with UTP to generate the bolded 30-nt standard
30 nucleotide T7 template strand	GTCTGTCTCGTGTGAGTCTGTCCTTGTGTCTATAGTGAGTCGTATTAGC	This paper
